# GATK-gCNV: A Rare Copy Number Variant Discovery Algorithm and Its Application to Exome Sequencing in the UK Biobank

**DOI:** 10.1101/2022.08.25.504851

**Authors:** Mehrtash Babadi, Jack M. Fu, Samuel K. Lee, Andrey N. Smirnov, Laura D. Gauthier, Mark Walker, David I. Benjamin, Konrad J. Karczewski, Isaac Wong, Ryan L. Collins, Alba Sanchis-Juan, Harrison Brand, Eric Banks, Michael E. Talkowski

**Affiliations:** Data Sciences Platform, Broad Institute, Cambridge, MA, USA; Center for Genomic Medicine, Massachusetts General Hospital, Boston, MA, USA; Department of Neurology, Harvard Medical School, Boston, MA; Program in Medical and Population Genetics and Stanley Center for Psychiatric Research, Broad Institute, Cambridge, MA, USA; Analytic and Translational Genetics Unit, Massachusetts General Hospital, Boston, MA, USA; Stanley Center for Psychiatric Research, Broad Institute of MIT and Harvard, Cambridge, MA, USA

**Author notes:** These authors contributed equally (Mehrtash Babadi, Jack M. Fu, Samuel K. Lee, Andrey N. Smirnov).

**Keywords:** Copy Number Variation, Factor Analysis, UK Biobank, GATK, Terra, Autism, Structural Variation

## Abstract

Copy number variants (CNVs) are major contributors to genetic diversity and disease. To date, exome sequencing (ES) has been generated for millions of individuals in international biobanks, human disease studies, and clinical diagnostic screening. While standardized methods exist for detecting short variants (single nucleotide and insertion/deletion variants) using tools such as the Genome Analysis ToolKit (GATK), technical challenges have confounded similarly uniform large-scale CNV analyses from ES data. Given the profound impact of rare and *de novo* coding CNVs on genome organization and human disease, the lack of widely-adopted and robustly benchmarked rare CNV discovery tools has presented a barrier to routine exome-wide assessment of this critical class of variation. Here, we introduce GATK-gCNV, a flexible algorithm to discover rare CNVs from genome sequencing read-depth information, which we distribute as an open-source tool packaged in GATK. GATK-gCNV uses a probabilistic model and inference framework that accounts for technical biases while simultaneously predicting CNVs, which enables self-consistency between technical read-depth normalization and variant calling. We benchmarked GATK-gCNV in 7,962 exomes from individuals in quartet families with matched genome sequencing and microarray data. These analyses demonstrated 97% recall of rare (≤1% site frequency) coding CNVs detected by microarrays and 95% recall of rare coding CNVs discovered by genome sequencing at a resolution of more than two exons. We applied GATK-gCNV to generate a reference catalog of rare coding CNVs in 197,306 individuals with ES from the UK Biobank. We observed strong correlations between CNV rates per gene and measures of mutational constraint, as well as rare CNV associations with multiple traits. In summary, GATK-gCNV is a tunable approach for sensitive and specific CNV discovery in ES, which can easily be applied across trait association and clinical screening.
