## Supplementary Table 1 for "GATK-gCNV: A Rare Copy Number Variant Discovery Algorithm and Its Application to Exome Sequencing in the UK Biobank"

### Sheet: results_wide_06_20_2022
Phenotype	CNV_Type	Region	Is_GD	Candidate_Gene	Known	Best_Gene	Best_p_value	GD/Genes	P_values
Albumin/Globulin ratio	DEL	chr13:48975912-51024120	FALSE	TRIM13	https://pubmed.ncbi.nlm.nih.gov/21693768/	RNASEH2B	6.07377e-16	FNDC3A;MLNR;CDADC1;CAB39L;SETDB2;PHF11;RCBTB1;ARL11;EBPL;KPNA3;SPRYD7;TRIM13;KCNRG;DLEU7;RNASEH2B	3.99538367107927e-10;3.99538367107927e-10;3.56455846399254e-11;3.56455846399254e-11;3.56455846399254e-11;1.18455689278213e-10;1.18455689278213e-10;1.18455689278213e-10;1.18455689278213e-10;6.49608042991571e-11;1.1259268429774e-13;6.8441537883631e-15;6.8441537883631e-15;6.30582090135093e-16;6.07376936852622e-16
Eosinophill percentage	DEL	chr13:48975912-51024120	FALSE	TRIM13	https://pubmed.ncbi.nlm.nih.gov/21693768/	TRIM13	1.80604e-23	FNDC3A;MLNR;CDADC1;CAB39L;SETDB2;PHF11;RCBTB1;ARL11;EBPL;KPNA3;SPRYD7;TRIM13;KCNRG;DLEU7;RNASEH2B	7.86339409691467e-11;7.86339409691467e-11;5.83679873215891e-11;5.83679873215891e-11;5.83679873215891e-11;2.46097297182951e-10;2.46097297182951e-10;2.46097297182951e-10;2.46097297182951e-10;2.46097297182956e-10;5.60458266236329e-16;1.80604065640664e-23;1.80604065640664e-23;6.07789608840675e-22;1.59955277802294e-21
Haemoglobin concentration	DEL	chr13:49912702-50020922	FALSE	TRIM13	https://pubmed.ncbi.nlm.nih.gov/21693768/	TRIM13	2.15449e-09	SPRYD7;TRIM13;KCNRG	2.9337432043507e-09;2.15449135268624e-09;2.15449135268624e-09
Lymphocyte count	DEL	chr13:48303726-51454264	FALSE	TRIM13	https://pubmed.ncbi.nlm.nih.gov/21693768/	TRIM13	7.17188e-82	RB1;LPAR6;RCBTB2;CYSLTR2;FNDC3A;MLNR;CDADC1;CAB39L;SETDB2;PHF11;RCBTB1;ARL11;EBPL;KPNA3;SPRYD7;TRIM13;KCNRG;DLEU7;RNASEH2B;C13orf42;FAM124A;SERPINE3;INTS6	1.42886397774753e-19;1.42886397774753e-19;1.42886397774753e-19;1.42886397774753e-19;4.20511199802935e-27;4.20511199802935e-27;6.64586271590162e-30;6.64586271590162e-30;6.64586271590162e-30;2.96201243762973e-32;2.96201243762973e-32;2.96201243762973e-32;2.96201243762973e-32;2.96201243763054e-32;2.16000649813354e-52;7.17188472755381e-82;7.17188472755381e-82;1.29956754186825e-80;1.73972783967238e-76;…
Lymphocyte percentage	DEL	chr13:48303726-51454264	FALSE	TRIM13	https://pubmed.ncbi.nlm.nih.gov/21693768/	TRIM13	2.35181e-82	RB1;LPAR6;RCBTB2;CYSLTR2;FNDC3A;MLNR;CDADC1;CAB39L;SETDB2;PHF11;RCBTB1;ARL11;EBPL;KPNA3;SPRYD7;TRIM13;KCNRG;DLEU7;RNASEH2B;C13orf42;FAM124A;SERPINE3;INTS6	2.03530009130459e-20;2.03530009130459e-20;2.03530009130459e-20;2.03530009130459e-20;4.56413941478613e-27;4.56413941478613e-27;7.4819864413476e-30;7.4819864413476e-30;7.4819864413476e-30;3.5378988557977e-32;3.5378988557977e-32;3.5378988557977e-32;3.5378988557977e-32;3.53789885579861e-32;1.62139996582098e-51;2.35181247985671e-82;2.35181247985671e-82;3.62310370753958e-79;1.9441175884101e-74;9.084584…
Monocyte count	DEL	chr13:50519364-51024120	FALSE			RNASEH2B	8.09713e-09	DLEU7;RNASEH2B	1.44695379087259e-08;8.09713431339723e-09
Monocyte percentage	DEL	chr13:49912702-51024120	FALSE	TRIM13	https://pubmed.ncbi.nlm.nih.gov/21693768/	TRIM13	2.69881e-32	SPRYD7;TRIM13;KCNRG;DLEU7;RNASEH2B	5.28380706773676e-17;2.6988149608332e-32;2.6988149608332e-32;6.28637377133468e-28;7.60576472137123e-26
Neutrophill percentage	DEL	chr13:48303726-51364735	FALSE	TRIM13	https://pubmed.ncbi.nlm.nih.gov/21693768/	TRIM13	1.38067e-58	RB1;LPAR6;RCBTB2;CYSLTR2;FNDC3A;MLNR;CDADC1;CAB39L;SETDB2;PHF11;RCBTB1;ARL11;EBPL;KPNA3;SPRYD7;TRIM13;KCNRG;DLEU7;RNASEH2B;C13orf42;FAM124A;SERPINE3	2.65818671926625e-15;2.65818671926625e-15;2.65818671926625e-15;2.65818671926625e-15;2.46537561899908e-20;2.46537561899908e-20;2.10899307131296e-22;2.10899307131296e-22;2.10899307131296e-22;3.83386441333451e-24;3.83386441333451e-24;3.83386441333451e-24;3.83386441333451e-24;3.83386441333514e-24;2.17637347008761e-37;1.38066799704589e-58;1.38066799704589e-58;1.45890011711392e-57;3.42593124795993e-54;…
Non-albumin protein	DEL	chr13:48975912-51024120	FALSE	TRIM13	https://pubmed.ncbi.nlm.nih.gov/21693768/	SPRYD7	2.89545e-16	FNDC3A;MLNR;CDADC1;CAB39L;SETDB2;PHF11;RCBTB1;ARL11;EBPL;KPNA3;SPRYD7;TRIM13;KCNRG;DLEU7;RNASEH2B	5.29302091245858e-11;5.29302091245858e-11;1.38200611180873e-12;1.38200611180873e-12;1.38200611180873e-12;3.17867493345979e-12;3.17867493345979e-12;3.17867493345979e-12;3.17867493345979e-12;3.27581587344909e-12;2.89545370362445e-16;2.19921286186009e-15;2.19921286186009e-15;2.90954087642381e-15;2.91126471344583e-15
Platelet count	DEL	chr13:49495610-50843939	FALSE	TRIM13	https://pubmed.ncbi.nlm.nih.gov/21693768/	TRIM13	1.7934e-09	PHF11;RCBTB1;ARL11;EBPL;KPNA3;TRIM13;KCNRG;DLEU7	6.57761131474905e-09;6.57761131474905e-09;6.57761131474905e-09;6.57761131474905e-09;6.57761131474911e-09;1.79340002771078e-09;1.79340002771078e-09;4.50771703710923e-09
Platelet crit	DEL	chr13:48975912-51024120	FALSE	TRIM13	https://pubmed.ncbi.nlm.nih.gov/21693768/	DLEU7	2.43921e-14	FNDC3A;MLNR;CDADC1;CAB39L;SETDB2;PHF11;RCBTB1;ARL11;EBPL;KPNA3;SPRYD7;TRIM13;KCNRG;DLEU7;RNASEH2B	7.33316933778371e-10;7.33316933778371e-10;3.03201082787095e-10;3.03201082787095e-10;3.03201082787095e-10;3.33499993619953e-11;3.33499993619953e-11;3.33499993619953e-11;3.33499993619953e-11;3.33499993619923e-11;4.33261306011691e-10;4.98517209953555e-14;4.98517209953555e-14;2.43921120925626e-14;8.27363255858726e-13
Total protein	DEL	chr13:49912702-49936490	FALSE			SPRYD7	1.27379e-10	SPRYD7	1.27379e-10
White blood cell (leukocyte) count	DEL	chr13:48303726-51454264	FALSE	TRIM13	https://pubmed.ncbi.nlm.nih.gov/21693768/	TRIM13	1.96759e-66	RB1;LPAR6;RCBTB2;CYSLTR2;FNDC3A;MLNR;CDADC1;CAB39L;SETDB2;PHF11;RCBTB1;ARL11;EBPL;KPNA3;SPRYD7;TRIM13;KCNRG;DLEU7;RNASEH2B;C13orf42;FAM124A;SERPINE3;INTS6	1.3169179403913e-15;1.3169179403913e-15;1.3169179403913e-15;1.3169179403913e-15;4.62929742345869e-23;4.62929742345869e-23;1.13042309527335e-25;1.13042309527335e-25;1.13042309527335e-25;9.69201534996347e-27;9.69201534996347e-27;9.69201534996347e-27;9.69201534996347e-27;9.69201534996697e-27;1.25671749982659e-42;1.96758590847614e-66;1.96758590847614e-66;2.61365403285219e-66;1.29168383549778e-63;1.12…
Albumin/Globulin ratio	DEL	chr22:22484421-22647903	FALSE	PRAME	https://pubmed.ncbi.nlm.nih.gov/35380993/	PRAME	7.7105e-14	ZNF280B;ZNF280A;PRAME;GGTLC2	7.71049883234893e-14;7.71049883234893e-14;7.71049883234893e-14;1.76745484111747e-10
Eosinophill percentage	DEL	chr22:22484421-22896111	FALSE	PRAME	https://pubmed.ncbi.nlm.nih.gov/35380993/	PRAME	2.84163e-17	ZNF280B;ZNF280A;PRAME;GGTLC2;IGLL5	2.84163449354005e-17;2.84163449354005e-17;2.84163449354005e-17;1.19794523478358e-14;1.2447722428668e-09
Lymphocyte count	DEL	chr22:22244780-22896111	FALSE	PRAME	https://pubmed.ncbi.nlm.nih.gov/35380993/	PRAME	2.21794e-80	VPREB1;ZNF280B;ZNF280A;PRAME;GGTLC2;IGLL5	3.0151655618468e-27;2.21793620005295e-80;2.21793620005295e-80;2.21793620005295e-80;8.99568663562098e-66;1.06727520282594e-39
Lymphocyte percentage	DEL	chr22:22244780-22896111	FALSE	PRAME	https://pubmed.ncbi.nlm.nih.gov/35380993/	PRAME	1.11548e-78	VPREB1;ZNF280B;ZNF280A;PRAME;GGTLC2;IGLL5	6.25583405656371e-25;1.11548452901005e-78;1.11548452901005e-78;1.11548452901005e-78;6.18632213495162e-65;4.90877963014185e-36
Monocyte percentage	DEL	chr22:22244780-22896111	FALSE	PRAME	https://pubmed.ncbi.nlm.nih.gov/35380993/	PRAME	4.99464e-27	VPREB1;ZNF280B;ZNF280A;PRAME;GGTLC2;IGLL5	1.74558373537345e-09;4.99463661812194e-27;4.99463661812194e-27;4.99463661812194e-27;4.16442001919012e-24;1.3338696857212e-16
Neutrophill percentage	DEL	chr22:22244780-22896111	FALSE	PRAME	https://pubmed.ncbi.nlm.nih.gov/35380993/	PRAME	9.74405e-61	VPREB1;ZNF280B;ZNF280A;PRAME;GGTLC2;IGLL5	2.8376294887224e-19;9.74404790599406e-61;9.74404790599406e-61;9.74404790599406e-61;8.61996555506515e-51;1.07772917981097e-27
Non-albumin protein	DEL	chr22:22484421-22647903	FALSE	PRAME	https://pubmed.ncbi.nlm.nih.gov/35380993/	PRAME	7.11191e-12	ZNF280B;ZNF280A;PRAME;GGTLC2	7.1119149348196e-12;7.1119149348196e-12;7.1119149348196e-12;9.47632429051662e-09
Platelet count	DEL	chr22:22484421-22559361	FALSE	PRAME	https://pubmed.ncbi.nlm.nih.gov/35380993/	PRAME	2.42971e-11	ZNF280B;ZNF280A;PRAME	2.42971164000382e-11;2.42971164000382e-11;2.42971164000382e-11
Platelet crit	DEL	chr22:22484421-22647903	FALSE	PRAME	https://pubmed.ncbi.nlm.nih.gov/35380993/	PRAME	1.07446e-13	ZNF280B;ZNF280A;PRAME;GGTLC2	1.07446170783377e-13;1.07446170783377e-13;1.07446170783377e-13;2.48678809618275e-10
White blood cell (leukocyte) count	DEL	chr22:22244780-22896111	FALSE	PRAME	https://pubmed.ncbi.nlm.nih.gov/35380993/	PRAME	9.54238e-69	VPREB1;ZNF280B;ZNF280A;PRAME;GGTLC2;IGLL5	1.40377229426454e-25;9.54238337641613e-69;9.54238337641613e-69;9.54238337641613e-69;9.49166647279829e-57;4.24531886132376e-38
Mean corpuscular haemoglobin	DEL	chr16:153892-181179	FALSE		https://www.ncbi.nlm.nih.gov/pmc/articles/PMC4715224/	HBM	3.48544e-15	HBM;HBA2;HBA1;HBQ1	3.48544323866191e-15;3.48544323866191e-15;5.70471326339056e-15;5.70471326339056e-15
Mean corpuscular haemoglobin concentration	DEL	chr16:153892-181179	FALSE		https://www.ncbi.nlm.nih.gov/pmc/articles/PMC4715224/	HBM	1.59119e-12	HBM;HBA2;HBA1;HBQ1	1.59119138432682e-12;1.59119138432682e-12;6.24928536621523e-11;6.24928536621523e-11
Mean corpuscular volume	DEL	chr16:153892-181179	FALSE		https://www.ncbi.nlm.nih.gov/pmc/articles/PMC4715224/	HBM	3.42768e-15	HBM;HBA2;HBA1;HBQ1	3.42768140534011e-15;3.42768140534011e-15;1.12223141263913e-14;1.12223141263913e-14
Red blood cell (erythrocyte) count	DEL	chr16:153892-181179	FALSE		https://www.ncbi.nlm.nih.gov/pmc/articles/PMC4715224/	HBM	2.37401e-17	HBM;HBA2;HBA1;HBQ1	2.37401143155401e-17;2.37401143155401e-17;9.43271890779307e-15;9.43271890779307e-15
Cystatin C	DUP	chr20:23362182-23879748	FALSE	CST3		CST3	7.35039e-17	GZF1;NAPB;CST9;CST3;CST4;CST1;CST2;CST5	6.88135102388088e-10;6.88135102388088e-10;7.35039211753404e-17;7.35039211753404e-17;3.78348079734581e-16;3.78348079734581e-16;3.78348079734581e-16;3.78348079734581e-16
Estimated glomerular filtration rate, serum creatinine + cystain C	DUP	chr20:23362182-23879748	FALSE	CST3		CST3	1.14594e-21	GZF1;NAPB;CST9;CST3;CST4;CST1;CST2;CST5	6.14793191385089e-14;6.14793191385089e-14;1.14594312229117e-21;1.14594312229117e-21;1.26306945620527e-20;1.26306945620527e-20;1.26306945620527e-20;1.26306945620527e-20
Gamma glutamyltransferase	DUP	chr22:23608452-24593208	FALSE	GGT5	https://pubmed.ncbi.nlm.nih.gov/35240056/	GGT5	7.64665e-18	DRICH1;RGL4;ZNF70;VPREB3;C22orf15;CHCHD10;MMP11;SMARCB1;DERL3;SLC2A11;AP000350.4;MIF;GSTT2B;DDTL;DDT;AC253536.7;GSTT4;CABIN1;SUSD2;GGT5;SPECC1L;SPECC1L-ADORA2A;ADORA2A;UPB1;GUCD1;SNRPD3;LRRC75B	1.62437766090288e-14;7.91614428631265e-13;7.50745618394142e-14;3.05918226374226e-14;3.05918226374226e-14;3.05918226374226e-14;6.62031092223915e-15;1.07093154596914e-14;4.12670230155238e-14;3.14078882569676e-12;3.14078882569676e-12;4.78165352803872e-12;7.53992822784078e-17;7.53992822784078e-17;7.53992822784078e-17;7.53992822784078e-17;7.53992822784078e-17;3.09931382318746e-17;1.4632144507599e-16;7…
Urate	DEL	chr1:145670852-145824095	FALSE	PDZK1	https://pubmed.ncbi.nlm.nih.gov/27720648/, https://pubmed.ncbi.nlm.nih.gov/15304510/	CD160	6.57866e-17	PDZK1;CD160;RNF115	1.62253502721942e-15;6.5786603236501e-17;6.5786603236501e-17
Non-cancer illness code, self-reported	DEL	chr15:30860842-32153205	TRUE				4.05e-10	15q13.2-q13.3_DEL	4.05e-10
Wheeze or whistling in the chest in last year	DEL	chr15:30860842-32153205	TRUE				3.97519e-09	15q13.2-q13.3_DEL	3.97519e-09
Blood clot, DVT, bronchitis, emphysema, asthma, rhinitis, eczema, allergy diagnosed by doctor	DEL	chr15:30860842-32153205	TRUE				3.93772e-10	15q13.2-q13.3_DEL	3.93772e-10
C-reactive protein	DEL	chr16:29638675-30188532	TRUE		https://pubmed.ncbi.nlm.nih.gov/35240056/		4.58487e-09	16p11.2_DEL	4.58487e-09
Type of accommodation lived in	DEL	chr16:29638675-30188532	TRUE				1.95916e-09	16p11.2_DEL	1.95916e-09
Body mass index (BMI)	DEL	chr16:29638675-30188532	TRUE		https://pubmed.ncbi.nlm.nih.gov/35240056/		1.94819e-17	16p11.2_DEL	1.94819e-17
Weight	DEL	chr16:29638675-30188532	TRUE		https://pubmed.ncbi.nlm.nih.gov/35240056/		1.50227e-09	16p11.2_DEL	1.50227e-09
Body fat percentage	DEL	chr16:29638675-30188532	TRUE		https://pubmed.ncbi.nlm.nih.gov/35240056/		1.11077e-13	16p11.2_DEL	1.11077e-13
Whole body fat mass	DEL	chr16:29638675-30188532	TRUE		https://pubmed.ncbi.nlm.nih.gov/35240056/		3.22481e-12	16p11.2_DEL	3.22481e-12
Body mass index (BMI)	DEL	chr16:29638675-30188532	TRUE		https://pubmed.ncbi.nlm.nih.gov/35240056/		1.53486e-16	16p11.2_DEL	1.53486e-16
Leg fat percentage (right)	DEL	chr16:29638675-30188532	TRUE		https://pubmed.ncbi.nlm.nih.gov/35240056/		2.24096e-18	16p11.2_DEL	2.24096e-18
Leg fat mass (right)	DEL	chr16:29638675-30188532	TRUE		https://pubmed.ncbi.nlm.nih.gov/35240056/		1.15977e-15	16p11.2_DEL	1.15977e-15
Leg fat percentage (left)	DEL	chr16:29638675-30188532	TRUE		https://pubmed.ncbi.nlm.nih.gov/35240056/		5.78626e-17	16p11.2_DEL	5.78626e-17
Leg fat mass (left)	DEL	chr16:29638675-30188532	TRUE		https://pubmed.ncbi.nlm.nih.gov/35240056/		5.49667e-15	16p11.2_DEL	5.49667e-15
Arm fat percentage (right)	DEL	chr16:29638675-30188532	TRUE		https://pubmed.ncbi.nlm.nih.gov/35240056/		4.74959e-16	16p11.2_DEL	4.74959e-16
Arm fat mass (right)	DEL	chr16:29638675-30188532	TRUE		https://pubmed.ncbi.nlm.nih.gov/35240056/		2.61804e-13	16p11.2_DEL	2.61804e-13
Arm fat percentage (left)	DEL	chr16:29638675-30188532	TRUE		https://pubmed.ncbi.nlm.nih.gov/35240056/		2.6833e-17	16p11.2_DEL	2.6833e-17
Arm fat mass (left)	DEL	chr16:29638675-30188532	TRUE		https://pubmed.ncbi.nlm.nih.gov/35240056/		2.62148e-13	16p11.2_DEL	2.62148e-13
Trunk fat percentage	DEL	chr16:29638675-30188532	TRUE		https://pubmed.ncbi.nlm.nih.gov/35240056/		5.22273e-09	16p11.2_DEL	5.22273e-09
Forced vital capacity (FVC)	DEL	chr16:29638675-30188532	TRUE		https://pubmed.ncbi.nlm.nih.gov/35240056/		1.96534e-13	16p11.2_DEL	1.96534e-13
Forced expiratory volume in 1-second (FEV1)	DEL	chr16:29638675-30188532	TRUE		https://pubmed.ncbi.nlm.nih.gov/35240056/		1.29139e-11	16p11.2_DEL	1.29139e-11
Peak expiratory flow (PEF)	DEL	chr16:29638675-30188532	TRUE		https://pubmed.ncbi.nlm.nih.gov/35240056/		9.42172e-12	16p11.2_DEL	9.42172e-12
Waist circumference	DEL	chr16:29638675-30188532	TRUE		https://pubmed.ncbi.nlm.nih.gov/35240056/		4.0324e-18	16p11.2_DEL	4.0324e-18
Hip circumference	DEL	chr16:29638675-30188532	TRUE		https://pubmed.ncbi.nlm.nih.gov/35240056/		7.73579e-10	16p11.2_DEL	7.73579e-10
Standing height	DEL	chr16:29638675-30188532	TRUE		https://pubmed.ncbi.nlm.nih.gov/35240056/		7.18888e-10	16p11.2_DEL	7.18888e-10
pheno 48 / pheno 49	DEL	chr16:29638675-30188532	TRUE		https://pubmed.ncbi.nlm.nih.gov/35240056/		7.81257e-14	16p11.2_DEL	7.81257e-14
Standing height	DEL	chr1:147060880-148358441	TRUE		https://pubmed.ncbi.nlm.nih.gov/35240056/		1.23274e-11	1q21.1-q21.2_DEL	1.23274e-11
Mean time to correctly identify matches	DUP	chr16:29638675-30188532	TRUE		https://pubmed.ncbi.nlm.nih.gov/35240056/		3.63721e-09	16p11.2_DUP	3.63721e-09
Duration to first press of snap-button in each round	DUP	chr16:29638675-30188532	TRUE		https://pubmed.ncbi.nlm.nih.gov/35240056/		1.00633e-08	16p11.2_DUP	1.00633e-08
Creatinine	DUP	chr17:14194597-15519639	TRUE		https://pubmed.ncbi.nlm.nih.gov/35240056/		5.52778e-12	17p12_DUP	5.52778e-12
Attendance/disability/mobility allowance	DUP	chr17:14194597-15519639	TRUE		https://pubmed.ncbi.nlm.nih.gov/35240056/		6.55032e-14	17p12_DUP	6.55032e-14
Impedance of leg (right)	DUP	chr17:14194597-15519639	TRUE		https://pubmed.ncbi.nlm.nih.gov/35240056/		1.95498e-11	17p12_DUP	1.95498e-11
Impedance of leg (left)	DUP	chr17:14194597-15519639	TRUE		https://pubmed.ncbi.nlm.nih.gov/35240056/		9.63509e-10	17p12_DUP	9.63509e-10
Hand grip strength (left)	DUP	chr17:14194597-15519639	TRUE		https://pubmed.ncbi.nlm.nih.gov/35240056/		4.64688e-20	17p12_DUP	4.64688e-20
Hand grip strength (right)	DUP	chr17:14194597-15519639	TRUE		https://pubmed.ncbi.nlm.nih.gov/35240056/		3.31821e-27	17p12_DUP	3.31821e-27
Estimated glomerular filtration rate, serum creatinine	DUP	chr17:14194597-15519639	TRUE		https://pubmed.ncbi.nlm.nih.gov/35240056/		1.20094e-08	17p12_DUP	1.20094e-08
Mean corpuscular volume	DUP	chr15:30860842-32153205	TRUE		https://pubmed.ncbi.nlm.nih.gov/35240056/		1.54249e-10	15q13.2-q13.3_DUP	1.54249e-10
Mean corpuscular haemoglobin	DUP	chr15:30860842-32153205	TRUE		https://pubmed.ncbi.nlm.nih.gov/35240056/		9.13337e-10	15q13.2-q13.3_DUP	9.13337e-10
Fluid intelligence score	DEL	chr15:22786644-23039569	TRUE		https://pubmed.ncbi.nlm.nih.gov/35240056/		1.27986e-09	15q11.2_DEL	1.27986e-09
Red blood cell (erythrocyte) distribution width	DEL	chr15:22786644-23039569	TRUE		https://pubmed.ncbi.nlm.nih.gov/35240056/		1.01941e-10	15q11.2_DEL	1.01941e-10
Standing height	DEL	chr15:22786644-23039569	TRUE		https://pubmed.ncbi.nlm.nih.gov/35240056/		3.00173e-10	15q11.2_DEL	3.00173e-10
Leg fat-free mass (right)	DUP	chr16:28811313-29035180	TRUE		https://pubmed.ncbi.nlm.nih.gov/35240056/		1.01871e-08	16p11.2_distal_DUP	1.01871e-08
Leg predicted mass (right)	DUP	chr16:28811313-29035180	TRUE		https://pubmed.ncbi.nlm.nih.gov/35240056/		9.525e-09	16p11.2_distal_DUP	9.525e-09
Cystatin C	DEL	chr16:21729104-22613938	TRUE		https://pubmed.ncbi.nlm.nih.gov/35240056/		1.98339e-10	16p12.2_DEL	1.98339e-10
Qualifications	DEL	chr16:21729104-22613938	TRUE				1.18236e-10	16p12.2_DEL	1.18236e-10
Forced vital capacity (FVC)	DEL	chr16:21729104-22613938	TRUE		https://pubmed.ncbi.nlm.nih.gov/35240056/		1.10364e-09	16p12.2_DEL	1.10364e-09
Forced expiratory volume in 1-second (FEV1)	DEL	chr16:21729104-22613938	TRUE		https://pubmed.ncbi.nlm.nih.gov/35240056/		6.72006e-11	16p12.2_DEL	6.72006e-11
Estimated glomerular filtration rate, cystain C	DEL	chr16:21729104-22613938	TRUE		https://pubmed.ncbi.nlm.nih.gov/35240056/		1.03843e-08	16p12.2_DEL	1.03843e-08
Estimated glomerular filtration rate, serum creatinine + cystain C	DEL	chr16:21729104-22613938	TRUE		https://pubmed.ncbi.nlm.nih.gov/35240056/		2.0942e-10	16p12.2_DEL	2.0942e-10
Reticulocyte count	DEL	chr1:145686999-146048497	TRUE		https://pubmed.ncbi.nlm.nih.gov/35240056/		1.05457e-08	1q21.1_DEL	1.05457e-08
Mean reticulocyte volume	DEL	chr1:145686999-146048497	TRUE		https://pubmed.ncbi.nlm.nih.gov/35240056/		5.32678e-13	1q21.1_DEL	5.32678e-13
Mean sphered cell volume	DEL	chr1:145686999-146048497	TRUE		https://pubmed.ncbi.nlm.nih.gov/35240056/		2.10595e-09	1q21.1_DEL	2.10595e-09
Estimated glomerular filtration rate, cystain C	DUP	chr17:36459259-37854617	TRUE		https://pubmed.ncbi.nlm.nih.gov/35240056/		1.69446e-09	17q12_DUP	1.69446e-09
Phenotype	Phenotype extracted from Pan-UKBB project
CNV_Type	DEL: deletion, DUP: duplication
Region	The region over which association signal was found
Is_GD	Is the region a known genomic disorder region
Candidate_Gene	Is there a gene hypothesized to be driving the association signal
Known	Has this region/gene association been reported before
Best_Gene	GD region: NA; Not GD region: the gene with the most significant p-value of association
Best_p_value	GD region: p-value of the GD segment; Not GD region: most significant p-value among the associated genes in region
GD/Genes	Name of GD or the set of genes associated with the phenotype
P_values	P-values of the GD or the set of genes associated with the phenotype
